# Resistance is futile: A CRISPR homing gene drive targeting a haplolethal gene

**DOI:** 10.1101/651737

**Authors:** Jackson Champer, Emily Yang, Yoo Lim Lee, Jingxian Liu, Andrew G. Clark, Philipp W. Messer

## Abstract

Engineered gene drives are being explored as a potential strategy for the control of vector-borne diseases due to their ability to rapidly spread genetic modifications through a population. While an effective CRISPR homing gene drive for population suppression has recently been demonstrated in mosquitoes, formation of resistance alleles that prevent Cas9 cleavage remains the major obstacle for drive strategies aiming at population modification, rather than elimination. Here, we present a homing drive in *Drosophila melanogaster* that reduces resistance allele formation below detectable levels by targeting a haplolethal gene with two gRNAs while also providing a rescue allele. This is because any resistance alleles that form by end-joining repair will typically disrupt the haplolethal target gene, rendering the individuals carrying them nonviable. We demonstrate that our drive is highly efficient, with 91% of the progeny of drive heterozygotes inheriting the drive allele and with no resistance alleles observed in the remainder. In a large cage experiment, the drive allele successfully spread to all individuals. These results show that a haplolethal homing drive can be a highly effective tool for population modification.
