## Supplemental Data for "Resistance is futile: A CRISPR homing gene drive targeting a haplolethal gene"

### Sheet: Data Set S1
Data Set S1 Female Drive Crosses
♀ = female		D = homing drive allele					Phenotype	Genotypes		Fisher's exact test is used for statistical comparisons, *p<0.05, **p<0.01, ***p<0.001
♂ = male		r1 = resistance allele, preserves target gene function					R	D/D, D/WT
		r2 = resistance allele, disrupts target gene function					WT	WT/WT
		+ = wild type allele					Not Viable	D/r2, r2/WT, r2/r2
Progeny of D/+ females with one copy of Cas9 (from crosses between D/D males and Cas9 homozygote females) and +/+ males
Insect	R♂	R♀	WT♂	WT♀	Totals	eggs	pupae			Rate	Stdev							p-value	Comparison
#1	12	15	0	3	30					0.907635	0.0101609	Drive Inheritance						<0.0001***	Drive inheritance compared to Mendelian expectation
#2	18	15	0	0	33					0.877358	0.0183947	Drive Inheritance Among Individuals with Egg Counts						<0.0001***	Egg-to-Pupae Survival Compared to Wild-Type
#3	30	30	0	3	63					0.553779	0.0189517	Egg-to-Pupae Survival
#4	25	23	1	2	51					0.668002	0.0257514	Egg-to-Pupae Survival Relative to Wild-Type
#5	23	20	3	1	47
#6	35	23	4	1	63						Estimated Parameters
#7	25	24	1	2	52					0.76022	Drive Conversion Rate (estimate from male data)
#8	32	39	4	3	78					0.09	Germline r2 Formation Rate (estimate from near upper end of male parameter range - see main text)
#9	39	30	3	5	77						with these parameters, embryos have the following genotype frequencies prior to embryo resistance allele formation:
#10	5	7	1	0	13	32	16			0.88011	D/+
#10 day 2	0	2	1	0	3	19	7			0.045	r2/+
#10 day 3	4	4	0	2	10	24	15			0.0748899	+/+
#11	2	3	1	0	6	18	11				Egg-to-Pupae Survival Relative to Wild-Type = (D/+ genotype frequency)*(1-embryo resistance allele formation rate) + (+/+ genotype frequency)*(1-embryo resistance allele formation rate)^2
#11 day 2	10	9	0	0	19	24	20			0.28	Embryo Resistance Allele Formation Rate Estimate
#11 day 3	7	5	0	0	12	28	19
#12	8	2	0	0	10	28	11
#12 day 2	3	2	1	0	6	19	9
#13	2	1	0	2	5	11	5
#13 day 2	N/A	N/A	N/A	N/A	N/A	N/A	N/A
#13 day 3	N/A	N/A	N/A	N/A	N/A	N/A	N/A
#13 day 3	0	0	0	1	1	7	2
#14	3	4	1	0	8	37	11
#14 day 2	5	2	0	0	7	23	10
#14 day 3	3	0	0	0	3	17	6
#15	3	0	0	1	4	11	7
#15 day 2	3	2	0	1	6	10	8
#15 day 3	N/A	N/A	N/A	N/A	N/A	N/A	N/A
#16	7	7	0	2	16	28	19
#16 day 2	6	6	1	1	14	26	16
#16 day 3	2	4	0	0	6	7	6
#17	5	8	1	2	16	30	19
#17 day 2	8	8	1	4	21	28	4
#17 day 3	8	4	1	2	15	29	20
#18	6	3	0	0	9	16	11
#18 day 2	13	10	1	2	26	36	26
#18 day 3	4	5	0	0	9	29	14
#19	7	7	2	0	16	31	17
#19 day 2	3	5	0	0	8	26	10
#19 day 3	3	5	0	0	8	22	13
#20	7	2	0	2	11	19	16
#20 day 2	6	11	0	2	19	32	21
#30 day 3	2	6	2	1	11	21	12
subtotal with egg count	145	134	14	25	318	688	381
totals	384	353	30	45	812
Progeny of D/+ females with two copies of Cas9 and +/+ males										Rate	Stdev							p-value	Comparison
Insect	R♂	R♀	WT♂	WT♀	Total					0.926606	0.0249785	Drive Inheritance Rate						<0.0001***	Drive inheritance compared to Mendelian expectation
#1	20	7	3		30													0.5969	Drive inheritance compared to progeny of D/+ females with one copy of Cas9
#2	18	10	2		30
#3	22	24	3		49						Estimated Parameters (slightly increased over parameter sets for one Cas9 allele)
total	60	41	8	0	109					0.78	Drive Conversion Rate (estimate from male data)
										0.1	Germline r2 Formation Rate (estimate from near upper end of male parameter range - see main text)
										0.28	Embryo Resistance Allele Formation Rate Estimate

### Sheet: Data Set S2
Data Set S2 Male Drive Crosses
♀ = female		D = homing drive allele					Phenotype	Genotypes		Fisher's exact test is used for statistical comparisons, *p<0.05, **p<0.01, ***p<0.001
♂ = male		r1 = resistance allele, preserves target gene function					R	D/D, D/WT
		r2 = resistance allele, disrupts target gene function					WT	WT/WT
		+ = wild type allele					Not Viable	D/r2, r2/WT, r2/r2
Progeny of D/+ males with one copy of Cas9 (from crosses between D/D males and Cas9 homozygote females) and +/+ females
Insect	R♂	R♀	WT♂	WT♀	Totals	eggs	pupae			Rate	Stdev							p-value	Comparison
#1	65	37	6	3	111					0.907056	0.00534767	Drive Inheritance						<0.0001***	Drive inheritance compared to Mendelian expectation
#2	76	60	8	1	145					0.917431	0.0087874	Drive Inheritance Among Individuals with Egg Counts						0.1078	Egg-to-Pupae Survival Compared to Wild-Type
#3	84	70	7	6	167					0.804381	0.0109017	Egg-to-Pupae Survival
#4	64	56	6	7	133					0.970293	0.0216657	Egg-to-Pupae Survival Relative to Wild-Type
#5	66	73	11	10	160							Estimated Parameters
#6	75	61	17	6	159					0.0297066	0.0216657	r2 Allele Inheritance
#7	28	28	1	3	60					0.0594131	0.0433313	Germline r2 Formation Rate
#8	48	47	6	5	106					0.88011	0.0223159	Drive Inheritance Among All Embryos (including nonviable embryos)
#9	56	40	4	2	102					0.76022	0.0446318	Drive Conversion Rate
#10	41	47	6	4	98
#11	69	63	9	8	149
#12	67	62	12	6	147
#13	60	56	9	6	131
#14	82	66	3	6	157
#15	76	51	9	6	142
#16	22	28	4	1	55	71	56
#16 day 2	19	12	0	0	31	41	34
#16 day 3	8	10	0	1	19	35	22
#17	8	6	0	1	15	23	19
#17 day 2	7	9	0	0	16	20	17
#17 day 3	11	9	1	0	21	27	26
#18	0	0	0	0	0	0	0
#18 day 2	12	4	1	1	18	23	20
#18 day 3	7	4	1	1	13	14	14
#19	23	10	2	2	37	37	37
#19 day 2	0	3	0	0	3	13	4
#19 day 3	0	1	0	0	1	8	4
#20	15	15	1	0	31	36	32
#20 day 2	11	16	1	2	30	33	30
#20 day 3	11	10	0	2	23	29	28
#21	2	0	0	0	2	2	2
#21 day 2	19	30	1	5	55	66	57
#21 day 3	12	8	2	0	22	26	24
#22	25	16	0	2	43	49	43
#22 day 2	16	12	1	1	30	30	30
#22 day 3	11	8	1	0	20	27	23
#23	19	13	6	1	39	57	43
#23 day 2	8	7	1	1	17	17	17
#23 day 3	5	8	1	1	15	24	20
#24	0	0	0	0	0	0	0
#24 day 2	0	0	0	0	0	27	10
#24 day 3	N/A	N/A	N/A	N/A	N/A	N/A	N/A
#25	26	28	0	2	56	68	58
#25 day 2	9	6	2	1	18	26	19
#25 day 3	6	8	0	0	14	24	17
#26	1	1	0	0	2	3	2
#26 day 2	0	5	1	0	6	16	8
#26 day 3	N/A	N/A	N/A	N/A	N/A	N/A	N/A
#27	15	17	0	1	33	37	33
#27 day 2	2	8	1	1	12	23	12
#27 day 3	8	5	0	0	13	27	15
#28	1	5	2	2	10	20	11
#28 day 2	5	5	0	0	10	20	10
#28 day 3	1	7	0	3	11	21	13
#29	20	12	0	2	34	38	34
#29 day 2	10	8	1	0	19	22	19
#29 day 3	7	9	3	0	19	26	24
#30	12	8	2	1	23	28	25
#30 day 2	9	3	0	1	13	15	12
#31	7	7	0	0	14	17	15
#31 day 2	3	3	1	1	8	16	12
#32	17	20	0	0	37	44	38
#32 day 2	9	14	1	2	26	29	26
#33	8	7	1	2	18	27	18
#33 day 2	3	4	0	0	7	9	7
#34	9	4	0	1	14	19	16
#34 day 2	7	1	0	0	8	14	9
subtotal with egg count	466	434	39	42	981	1324	1065
totals	1423	1251	153	121	2948
Progeny of D/r2 males with two copies of Cas9 and +/+ females										Rate	Stdev							p-value	Comparison
Insect	R♂	R♀	WT♂	WT♀	Total					0.931759	0.0129185	Drive Inheritance Rate						<0.0001***	Drive inheritance compared to Mendelian expectation
#1	57	71	2	6	136													0.1278	Drive inheritance compared to progeny of D/+ females with one copy of Cas9
#2	23	33	3	4	63
#3	54	41	1	1	97
#4	45	31	5	4	85
total	179	176	11	15	381

### Sheet: Data Set S3
Data Set S3 Wild-Type Crosses
Progeny of +/+ (wild-type) females and +/+ males						Rate	Stdev
Insect	Total	Pupae	Eggs			0.829008	0.0147112	Egg-to-Pupae Survival
#1	19	30	35
#2	21	25	29
#3	39	33	37
#4	36	33	34
#5	30	20	25
#6	19	19	22
day 2	15	17	18
day 3	10	11	17
#7	21	23	28
day 2	22	23	29
day 3	11	14	19
#8	39	41	46
day 2	26	28	37
day 3	20	25	31
#9	36	36	42
day 2	30	30	35
day 3	N/A	N/A	N/A
#10	30	31	38
day 2	N/A	N/A	N/A
day 3	39	43	50
#11	N/A	N/A	N/A
day 2	41	43	54
day 3	16	18	29
total	520	543	655

### Sheet: Data Set S4
Data Set S4 Cage Phenotypes
Glossary			Phenotype	Genotypes
R = dsRed phenotype			R	D/D, D/WT
WT = wild type			WT	WT/WT
♀ = female			Not Viable	D/r2, r2/WT, r2/r2
♂ = male
Generation	R♂	R♀	WT♂	WT♀	R any	WT any	Total	%Red	Generation	Total Red	Total WT
0	193	168	416	342	0	0	1119	0.322609	0	361	758
1					1848	1859	3707	0.498516	1	1848	1859
2					2395	765	3160	0.757911	2	2395	765
3					1917	141	2058	0.931487	3	1917	141
4	76	74	1	0	4795	31	4977	0.99357	4	4945	32
5					2571	10	2581	0.996126	5	2571	10
6					2412	0	2412	1	6	2412	0
Maximum Likelihood Estimates
Estimate	Lower 95% Confidence Bound	Upper 95% Confidence Bound
1.10064	0.895645	1.34264	Fitness
0.0559033	0.016212	0.137903	% Effective Population Size (average of population on either side of a generation transition)
